# Conoid extrusion serves as gatekeeper for entry of glideosome components into the pellicular space to control motility and invasion in Apicomplexa

**DOI:** 10.1101/2022.06.06.494926

**Authors:** Nicolas Dos Santos Pacheco, Lorenzo Brusini, Romuald Haase, Nicolò Tosetti, Bohumil Maco, Mathieu Brochet, Oscar Vadas, Dominique Soldati-Favre

**Author notes:** Equal contribution (Lorenzo Brusini, Romuald Haase).

## Abstract

Members of the Apicomplexa are defined by apical cytoskeletal structures and secretory organelles, tailored for motility and invasion. Gliding is powered by actomyosin-dependent rearward translocation of apically secreted transmembrane adhesins. In *Toxoplasma gondii*, the conoid, composed of a cone of spiraling tubulin fibers and apposed preconoidal rings (PCRs), is an enigmatic, dynamic organelle of undefined function. Here we mapped five new components of the PCRs and deduce that the structure serves as a pivotal hub for actin polymerization and glideosome assembly. F-actin produced by Formin1 on the PCRs is used by Myosin H to generate the force for conoid extrusion. A set of B-box-type zinc finger domain containing proteins conserved in Apicomplexa is indispensable for PCRs formation, conoid extrusion and motility in *Toxoplasma* and *Plasmodium*. Conoid dynamics directs the flux of F-actin to the pellicular space, acting as dynamic gatekeeper to tightly control parasite motility during invasion and egress.
