## Supplementary Table 1 for "Conoid extrusion serves as gatekeeper for entry of glideosome components into the pellicular space to control motility and invasion in Apicomplexa"

### Sheet: HDX levels PCR1_2
	HDX-MS analysis
	Experiment was done using protein stocks at 31 micromolar
	Protein concentration in the 50ul experiment was of 7.6 micromolar
	Deuterium uptake for each of the conditions was done for three timepoints: 3, 30 and 300 seconds
	Each of the conditions tested was tested in single replicate
	Manual validation of each of the peptides was done
	Maximal deuteration level is of 63 %
	RESULT TABLE :
	Deuterium incorporation for each of the selected peptides used for HDX-MS analysis are presented.
	Results are shown both as percentage deuteration compared to a theoretical maximal deuteration level of 63% (%D) and as number of deuterons incorporated into the peptide (#D)
Pcr5							PCR2 WT				PCR2 WT						PCR2 MUT1				PCR2 MUT1
						Deuteration Levels				Deuteration Levels						Deuteration Levels				Deuteration Levels
						Percentage (%)				Number of deuterons (#D)						Percentage (%)				Number of deuterons (#D)
						3s	30s	300s		3s	30s	300s				3s	30s	300s		3s	30s	300s
Start	End	Charge	RT	Sequence
22	35	2	6.14	FSEAAHPTEDRPSL		35.315	37.75	38.793		2.757	2.947	3.029				33.968	34.355	36.778		2.652	2.682	2.872
23	35	3	4.64	SEAAHPTEDRPSL		39.118	42.902	40.255		2.749	3.015	2.829				38.361	39.847	40.96		2.696	2.8	2.878
23	38	2	7.36	SEAAHPTEDRPSLVNV		34.115	41.789	42.74		3.196	3.915	4.005				32.436	38.607	41.565		3.039	3.617	3.894
23	38	3	7.36	SEAAHPTEDRPSLVNV		33.887	42.11	42.208		3.175	3.946	3.955				32.926	40.023	42.196		3.085	3.75	3.954
23	40	2	8.97	SEAAHPTEDRPSLVNVSV		33.361	42.817	46.807		3.647	4.68	5.117				31.222	40.918	43.045		3.413	4.473	4.705
36	40	1	4.86	VNVSV		55.274	71.595	81.42		1.295	1.677	1.907				55.442	73.96	79.166		1.299	1.732	1.854
36	43	1	7.92	VNVSVIED		41.405	46.024	53.541		1.94	2.156	2.508				40.351	44.275	51.382		1.89	2.074	2.407
39	43	1	2.39	SVIED		34.24	38.083	39.815		0.802	0.892	0.933				37.855	37.646	38.247		0.887	0.882	0.896
45	49	1	2.66	QILAQ		0.389	0.309	0.629		0.009	0.007	0.015				0.385	0.489	2.854		0.009	0.011	0.067
48	52	1	11.09	AQWEY		0.459	1.391	3.331		0.011	0.033	0.078				0.364	0.385	0.806		0.009	0.009	0.019
59	63	1	9.66	FTADL		0.424	11.276	32.55		0.01	0.264	0.762				0.757	13.253	35.904		0.018	0.31	0.841
64	79	2	13.01	HIVGGWNLATPAQQQL		8.409	18.758	34.434		0.854	1.904	3.495				7.849	16.95	32.525		0.797	1.72	3.301
64	95	4	17.2	HIVGGWNLATPAQQQLFDAKASALKGPIVYSF		5.801	15.455	33.522		1.268	3.379	7.329				5.501	15.122	31.49		1.203	3.306	6.885
71	79	1	6.45	LATPAQQQL		13.651	32.278	64.428		0.64	1.512	3.018				17.082	33.74	63.501		0.8	1.581	2.975
80	95	2	13.41	FDAKASALKGPIVYSF		2.577	11.175	27.099		0.262	1.134	2.751				3.307	10.967	26.04		0.336	1.113	2.643
80	95	3	13.41	FDAKASALKGPIVYSF		2.984	10.949	24.357		0.303	1.111	2.472				2.908	10.783	25.618		0.295	1.095	2.6
96	100	1	5.53	LDLNE		0.629	0.49	0.986		0.015	0.011	0.023				0.52	0.649	2.817		0.012	0.015	0.066
101	107	1	7.89	LETPQSL		10.79	28.714	35.917		0.337	0.897	1.122				12.008	28.552	37.191		0.375	0.892	1.162
129	144	2	14.59	ECRPPFGFEGNPSGTF		22.469	30.665	34.442		1.93	2.634	2.958				19.951	27.615	29.067		1.714	2.372	2.497
145	151	2	6.37	HVMVCKL		0.181	0.284	0.179		0.007	0.011	0.007				0.188	0.286	0.261		0.007	0.011	0.01
152	157	1	10.13	ALGSVL		0.263	3.665	20.243		0.008	0.114	0.632				0.22	3.415	21.604		0.007	0.107	0.675
158	171	2	6.95	AKDSEPGETGDEDF		22.71	27.106	26.898		1.951	2.328	2.31				21.837	23.729	25.768		1.876	2.038	2.213
158	180	3	12.3	AKDSEPGETGDEDFKSCDIPGNF		17.453	22.333	23.896		2.589	3.313	3.545				14.904	19.097	20.041		2.211	2.833	2.973
172	180	2	9.57	KSCDIPGNF		23.687	26.276	26.019		1.11	1.231	1.219				25.146	26.528	29.404		1.178	1.243	1.378
242	248	1	10.55	EVLPATL		0.291	0.558	7.738		0.009	0.017	0.242				53.235	53.262	51.433		1.663	1.663	1.606
297	302	1	7.26	MIDSVC		0.206	0.247	0.557		0.006	0.008	0.017				0.289	0.26	6.393		0.009	0.008	0.2
298	302	1	3.04	IDSVC		0.242	0.303	0.249		0.006	0.007	0.006				0.557	0.37	0.397		0.013	0.009	0.009
298	303	1	8.05	IDSVCM		0.285	0.368	0.492		0.009	0.011	0.015				0.321	0.266	5.324		0.01	0.008	0.166
306	315	2	16.16	FVALCPHCIL		3.125	7.944	11.297		0.171	0.434	0.617				3.871	9.041	12.915		0.212	0.494	0.706
307	315	2	13.22	VALCPHCIL		0.236	0.176	0.296		0.011	0.008	0.014				0.303	0.24	0.821		0.014	0.011	0.038
316	324	2	5.36	IGSHSAADF		27.547	27.89	28.118		1.506	1.524	1.537				27.369	27.613	29.123		1.496	1.509	1.592
324	333	2	12.18	FSEHPLISTL		8.113	22.918	30.954		0.443	1.253	1.692				14.57	24.663	27.505		0.796	1.348	1.503
325	333	2	10.21	SEHPLISTL		9.599	25.234	30.479		0.45	1.182	1.428				19.287	30.504	36.565		0.904	1.429	1.713
334	347	2	9.28	DAYKMVMQDSSPSE		8.948	22.74	35.821		0.769	1.953	3.077				9.794	21.823	35.703		0.841	1.874	3.066
361	371	2	3.57	LVEKHRQLGQL		0.871	2.284	3.309		0.061	0.161	0.233				2.822	6.237	14.409		0.198	0.438	1.013
361	371	3	3.57	LVEKHRQLGQL		1.289	3.323	1.768		0.091	0.234	0.124				2.205	6.59	17.306		0.155	0.463	1.216
376	384	2	2.83	LSVQKRIDE		0.117	0.568	1.508		0.006	0.031	0.082				0.379	0.225	1.406		0.021	0.012	0.077
376	393	3	12.99	LSVQKRIDEASKNLVGQL		2.782	8.44	19.42		0.348	1.054	2.426				3.982	10.825	25.542		0.497	1.352	3.191
376	395	3	13.04	LSVQKRIDEASKNLVGQLSA		3.266	9.764	23.166		0.459	1.372	3.256				4.488	11.311	28.817		0.631	1.59	4.05
431	436	1	1.5	SLSPAE		0.63	0.49	0.986		0.015	0.011	0.023				0.521	0.649	2.818		0.012	0.015	0.066
431	437	1	11.01	SLSPAEF		9.829	27.304	38.388		0.307	0.853	1.199				9.961	25.538	36.74		0.311	0.798	1.147
438	448	3	7.13	LSYKHKFDLAA		0.126	0.128	0.218		0.009	0.009	0.015				0.117	0.13	0.269		0.008	0.009	0.019
456	462	1	8.96	VRVDVDL		51.604	56.237	60.935		2.015	2.195	2.379				57.05	56.991	64.993		2.227	2.225	2.537
474	479	1	9.4	ILQGSF		24.443	47.086	47.426		0.763	1.471	1.481				31.162	44.656	49.263		0.973	1.395	1.539
536	548	2	8.34	LDKEGESVPEAKW		41.452	43.367	41.653		3.237	3.386	3.252				40.384	43.865	43.184		3.153	3.425	3.372
536	548	3	8.34	LDKEGESVPEAKW		41.649	43.298	43.248		3.252	3.381	3.377				40.318	40.724	42.667		3.148	3.18	3.331
573	581	2	2.23	PEYARDQVS		60.832	68.456	67.7		3.325	3.742	3.7				65.529	62.174	64.235		3.582	3.398	3.511
576	591	2	8.66	ARDQVSIAEEGPIASA		56.976	58.551	57.702		5.783	5.943	5.857				52.309	55.565	54.316		5.31	5.64	5.513
579	583	1	2.96	QVSIA		53.277	75.021	81.438		1.248	1.757	1.908				56.686	77.213	80.262		1.328	1.809	1.88
579	591	1	9.38	QVSIAEEGPIASA		48.556	57.654	64.668		3.791	4.502	5.049				46.253	55.063	58.11		3.611	4.299	4.537
582	591	1	6.1	IAEEGPIASA		58.44	62.573	61.814		3.194	3.42	3.378				57.112	61.432	61.929		3.122	3.358	3.385
584	591	1	3.91	EEGPIASA		63.408	64.817	61.304		2.475	2.53	2.393				61.906	60.838	62.864		2.417	2.375	2.454
592	600	1	8	VEYIPTSAE		56.697	63.908	63.982		2.656	2.994	2.997				57.165	60.204	61.739		2.678	2.82	2.892
592	614	2	9.58	VEYIPTSAEAATDPNALPPQTRE		63.034	65.019	66.342		8.367	8.63	8.806				59.823	62.449	61.167		7.941	8.289	8.119
601	614	2	3.54	AATDPNALPPQTRE		67.427	68.536	70.129		4.738	4.816	4.928				66.028	66.195	68.074		4.64	4.652	4.784
615	632	3	7.79	IVARAREAEERGENLPTL		52.59	53.754	53.715		6.159	6.296	6.291				52.784	53.697	54.523		6.182	6.289	6.386
618	632	3	6.99	RAREAEERGENLPTL		36.433	41.029	41.462		3.414	3.844	3.885				38.374	38.493	39.575		3.596	3.607	3.708
654	659	1	7.17	LSDNNF		10.472	16.275	13.065		0.327	0.508	0.408				12.53	16.559	17.617		0.391	0.517	0.55
666	679	2	1.97	LKASDGDQRRRLVA		8.554	12.031	18.108		0.802	1.127	1.697				9.886	13.094	20.995		0.926	1.227	1.967
666	679	3	1.97	LKASDGDQRRRLVA		7.636	12.287	16.694		0.715	1.151	1.564				9.951	13.41	21.312		0.932	1.256	1.997
667	679	3	0.23	KASDGDQRRRLVA		3.456	7.709	12.146		0.297	0.662	1.043				6.671	9.543	16.109		0.573	0.82	1.384
684	688	1	6.54	LANSF		0.433	0.3	1.559		0.01	0.007	0.037				1.474	3.25	0.26		0.035	0.076	0.006
704	713	2	10.34	KWVGHLPASL		19.951	32.585			1.09	1.781					23.748	32.584	34.251		1.298	1.781	1.872
714	721	1	10.44	FLHSSSLL		0.268	5.356	15.839		0.013	0.251	0.742				2.294	3.183	14.529		0.107	0.149	0.681
714	721	2	10.44	FLHSSSLL		0.633	5.732	13.466		0.03	0.269	0.631				0.912	4.479	15.52		0.043	0.21	0.727
728	740	2	13.1	VTSSKEMLLPGDL		9.208	15.197	25.913		0.719	1.187	2.023				7.263	11.932	23.707		0.567	0.932	1.851
734	740	1	15.05	MLLPGDL		9.816	12.684	31.576		0.307	0.396	0.986				10.137	14.2	26.062		0.317	0.444	0.814
744	751	1	8.8	HQVMDPVL		0.28	0.544	0.468		0.011	0.021	0.018				0.306	0.254	0.319		0.012	0.01	0.012
744	751	2	8.8	HQVMDPVL		0.27	0.37	0.197		0.011	0.014	0.008				0.32	0.176	0.208		0.012	0.007	0.008
752	761	1	5.38	AAADSIVASE		8.787	20.151	47.881		0.549	1.259	2.991				10.639	19.271	44.87		0.665	1.204	2.803
770	776	1	0.56	RETPAKL		20.739	43.404	64.771		0.648	1.356	2.023				26.842	45.976	63.304		0.838	1.436	1.977
770	776	2	0.56	RETPAKL		22.129	49.582	63.872		0.691	1.549	1.995				27.901	46.066	69.446		0.871	1.439	2.169
770	783	3	7.95	RETPAKLFRPAGSL		7.093	20.985	29.938		0.554	1.639	2.338				8.149	21.238	32.456		0.636	1.658	2.534
784	793	3	11.28	FLERLKRLSL		2.556	12.503	19.14		0.16	0.781	1.196				3.199	12.769	18.783		0.2	0.798	1.173
807	812	1	2.01	LADAVD		0.331	0.337	0.554		0.01	0.011	0.017				0.381	0.38	2.296		0.012	0.012	0.072
813	823	2	9.23	AQLRESPVTSF		49.781	58.451	56.043		3.11	3.651	3.501				48.133	51.9	52.462		3.007	3.242	3.277
834	839	1	0.78	IATCAE		0.45	0.34	1.279		0.014	0.011	0.04				0.291	0.46	0.382		0.009	0.014	0.012
834	840	1	1.48	IATCAET		0.21	0.26	0.233		0.008	0.01	0.009				0.302	0.303	0.213		0.012	0.012	0.008
837	841	1	4.14	CAETL		0.293	0.316	0.236		0.007	0.007	0.006				0.525	0.242	0.29		0.012	0.006	0.007
850	872	4	7.47	ILRYAPKHVVQDARDGLGRATSD		51.961	55.759	56.657		8.114	8.707	8.848				53.361	54.532	55.985		8.333	8.516	8.743
850	873	4	10.59	ILRYAPKHVVQDARDGLGRATSDF		54.023	55.255	57.96		8.858	9.06	9.504				53.713	53.98	55.397		8.807	8.851	9.083
862	873	2	6.72	ARDGLGRATSDF		20.508	24.323	21.572		1.601	1.899	1.684				21.159	22.311	24.63		1.652	1.742	1.923
874	881	1	3.1	SADERTDL		36.831	38.512	38.708		1.725	1.804	1.813				40.441	36.341	41.62		1.895	1.703	1.95
874	881	2	3.1	SADERTDL		38.418	39.959	38.17		1.8	1.872	1.788				40.393	39.443	42.334		1.892	1.848	1.983
874	883	2	3.98	SADERTDLVG		40.545	43.527	43.366		2.533	2.719	2.709				39.474	44.711	43.524		2.466	2.793	2.719
890	903	2	5.99	IAERSRVPPTYGAM		26.633	39.155	44.691		2.079	3.057	3.49				26.373	37.786	47.377		2.059	2.95	3.699
890	903	3	5.99	IAERSRVPPTYGAM		27.554	39.682	48.915		2.151	3.098	3.819				25.974	37.677	47.614		2.028	2.942	3.718
907	913	1	8.68	LRQMASF		1.727	8.884	11.294		0.067	0.347	0.441				0.237	9.023	13.028		0.009	0.352	0.509
907	913	2	8.68	LRQMASF		1	7.713	12.04		0.039	0.301	0.47				0.726	7.212	12.185		0.028	0.282	0.476
914	931	3	11.24	CWEAVSSLPRRVLRPGSE		48.684	52.821	54.607		5.322	5.774	5.969				47.382	50.274	50.787		5.179	5.496	5.552
964	972	2	2.9	AALRNVEEQ		62.547	65.704	68.736		3.419	3.591	3.757				70.244	70.03	68.817		3.839	3.828	3.761
964	973	2	9.68	AALRNVEEQF		65.686	69.748	72.908		4.103	4.357	4.554				60.377	65.168	69.967		3.771	4.071	4.37
973	980	1	2.98	FLAQAGKE		0.176	2.475	1.654		0.008	0.116	0.077				0.506	1.504	6.116		0.024	0.07	0.287
973	980	2	2.98	FLAQAGKE		0.338	0.164	3.714		0.016	0.008	0.174				0.154	0.249	4.799		0.007	0.012	0.225
987	1003	3	14.29	LQLKLPRLESPLKFSSA		17.302	29.855	32.692		1.756	3.03	3.318				16.434	27.269	30.916		1.668	2.768	3.138
1003	1016	2	7.58	AVLRKAADEATGEF		32.834	43.63	52.851		3.076	4.088	4.952				33.66	40.576	51.328		3.154	3.802	4.809
1004	1016	2	5.88	VLRKAADEATGEF		16.198	24.818	37.068		1.391	2.132	3.184				16.79	26	38.43		1.442	2.233	3.301
1006	1016	2	4.59	RKAADEATGEF		7.466	15.339	21.744		0.525	1.078	1.528				9.702	16.598	25.991		0.682	1.166	1.826
1024	1032	2	5.17	DRDMREGTF		7.721	23.578	29.448		0.422	1.289	1.609				9.947	26.265	34.601		0.544	1.436	1.891
1033	1043	2	2.84	QSGTPGLTERD		25.997	49.603	59.915		1.624	3.098	3.743				30.891	49.009	57.887		1.93	3.061	3.616
1056	1068	2	5.2	AIRASTYEDPASE		33.632	36.107	36.587		2.626	2.819	2.857				32.899	34.354	36.246		2.569	2.682	2.83
1062	1067	1	2.25	YEDPAS		48.179	51.527	54.082		1.129	1.207	1.267				51.343	52.121	54.51		1.203	1.221	1.277
1062	1068	1	3.15	YEDPASE		49.187	54.103	48.751		1.536	1.69	1.523				50.903	48.48	53.502		1.59	1.514	1.671
Pcr4							PCR1 WT complex				PCR1 WT complex						PCR2 MUT1 complex				PCR2 MUT1 complex
						Deuteration Levels				Deuteration Levels						Deuteration Levels				Deuteration Levels
						Percentage (%)				Number of deuterons (#D)						Percentage (%)				Number of deuterons (#D)
						3s	30s	300s		3s	30s	300s				3s	30s	300s		3s	30s	300s
Start	End	Charge	RT	Sequence
3	11	2	10.44	TSVGGDVRL		1.585	6.611	14.62		0.07	0.292	0.645				1.699	5.042	17.689		0.075	0.222	0.78
9	20	2	11.04	VRLSEKDLGAVL		39.81	45.404	49.109		2.508	2.86	3.094				38.408	42.867	52.468		2.42	2.701	3.305
12	20	2	8.73	SEKDLGAVL		38.918	35.631			1.716	1.571					38.454	40.119	43.57		1.696	1.769	1.921
12	25	2	8.39	SEKDLGAVLRDSDE		41.673	53.158	62.185		3.15	4.019	4.701				43.362	53.525	55.836		3.278	4.046	4.221
18	25	2	1.04	AVLRDSDE		36.987	50.294	48.15		1.398	1.901	1.82				37.549	43.592	51.398		1.419	1.648	1.943
33	37	1	8.22	LQMSV		0.562	1.68	1.209		0.011	0.032	0.023				0.614	1.021	0.643		0.012	0.019	0.012
36	58	4	12.26	SVRTSRVRLLQAWHIATPHLVSA		12.478	17.8	30.591		1.572	2.243	3.855				12.21	16.101	27.914		1.538	2.029	3.517
48	58	2	10.99	WHIATPHLVSA		32.108	42.032	52.792		1.618	2.118	2.661				27.639	37.324	49.941		1.393	1.881	2.517
49	58	2	5.59	HIATPHLVSA		39.703	54.285	64.155		1.751	2.394	2.829				38.59	50.108	61.194		1.702	2.21	2.699
68	72	1	12.48	LTYSF		0.954	7.768	28.249		0.018	0.147	0.534				2.803	12.331	28.672		0.053	0.233	0.542
72	78	1	9.35	FVDTASL		19.957	37.741	60.978		0.629	1.189	1.921				16.714	34.608	65.771		0.526	1.09	2.072
73	78	1	4.97	VDTASL		14.167	36.227	75.068		0.357	0.913	1.892				16.239	37.345	75.415		0.409	0.941	1.9
79	84	1	2.81	DEDNSL		37.631	52.387	57.288		0.948	1.32	1.444				37.222	53.491	53.293		0.938	1.348	1.343
79	86	1	2.2	DEDNSLQD		36.472	54.493	61.829		1.379	2.06	2.337				38.441	53.707	59.472		1.453	2.03	2.248
79	101	4	16.43	DEDNSLQDIARRGLKIPMTGMRF		21.923	32.987	46.479		2.762	4.156	5.856				22.366	32.22	45.237		2.818	4.06	5.7
132	146	3	0.24	VSTRQEEAKKDRSKF		55.63	65.508	60.73		4.556	5.365	4.974				58.849	58.928	60.784		4.82	4.826	4.978
132	149	4	3.68	VSTRQEEAKKDRSKFLDA		56.126	62.986	57.158		5.658	6.349	5.762				53.731	57.16	57.694		5.416	5.762	5.816
132	149	5	3.68	VSTRQEEAKKDRSKFLDA		54.902	58.817	58.381		5.534	5.929	5.885				54.521	57.056	57.863		5.496	5.751	5.833
150	163	3	8.95	ARSQLLTGERRIFE		31.329	40.577	49.165		2.368	3.068	3.717				30.553	36.591	44.545		2.31	2.766	3.368
166	188	4	11.29	LCQVGVGRSVVVEDEKEACGSRF		35.151	41.269	57.75		4.651	5.46	7.64				34.327	41.467	53.607		4.541	5.486	7.092
166	191	4	14.49	LCQVGVGRSVVVEDEKEACGSRFSLL		33.031	41.485	51.638		4.994	6.273	7.808				32.336	39.833	51.652		4.889	6.023	7.81
167	174	2	0.26	CQVGVGRS		0.887	6.119	36.827		0.034	0.231	1.392				1.406	6.151	34.97		0.053	0.233	1.322
167	178	2	6.6	CQVGVGRSVVVE		6.824	15.594	51.899		0.43	0.982	3.27				5.569	15.21	53.177		0.351	0.958	3.35
175	188	3	7.21	VVVEDEKEACGSRF		48.782	56.922	65.132		3.688	4.303	4.924				47.694	54.626	60.046		3.606	4.13	4.539
179	188	2	4.4	DEKEACGSRF		58.848	62.071	63.888		2.966	3.128	3.22				59.261	65.45	62.949		2.987	3.299	3.173
181	188	2	1.6	KEACGSRF		38.407	43.652	44.164		1.452	1.65	1.669				41.195	42.965	43.696		1.557	1.624	1.652
192	197	1	8.99	WEYDSA		0.423	12.333	62.247		0.011	0.311	1.569				0.897	14.522	61.249		0.023	0.366	1.543
192	198	1	11.95	WEYDSAY		0.468	6.905	61.004		0.015	0.218	1.922				0.379	12.993	58.596		0.012	0.409	1.846
198	209	2	5.8	YLEKGALAPEES		56.817	62.55	67.951		3.222	3.547	3.853				53.964	58.831	66.398		3.06	3.336	3.765
198	210	2	10.05	YLEKGALAPEESL		52.922	59.416	62.846		3.334	3.743	3.959				47.961	52.47	57.715		3.022	3.306	3.636
199	209	2	3.37	LEKGALAPEES		69.09	73.368	72.131		3.482	3.698	3.635				67.514	71.342	70.933		3.403	3.596	3.575
199	210	2	8.57	LEKGALAPEESL		61.944	65.823	67.725		3.512	3.732	3.84				56.992	59.402	63.523		3.231	3.368	3.602
200	209	2	1.59	EKGALAPEES		70.069	70.148	72.771		3.09	3.094	3.209				69.347	70.741	71.673		3.058	3.12	3.161
210	245	5	6.29	LTVHYQAVDDSKSGDDGPLKKTKDQEEARNSRPASL		47.426	50.764	50.064		9.561	10.234	10.093				44.344	47.025	48.135		8.94	9.48	9.704
211	245	4	5.05	TVHYQAVDDSKSGDDGPLKKTKDQEEARNSRPASL		49.143	52.302	52.991		9.598	10.215	10.349				47.022	49.565	50.169		9.183	9.68	9.798
246	260	3	11.64	PSIFGDGKKVTPGVL		41.28	52.487	58.54		3.121	3.968	4.426				38.182	47.06	53.504		2.887	3.558	4.045
273	281	2	11.48	DSSQVLPRF		0.72	1.937	1.388		0.027	0.073	0.052				0.425	0.248	0.922		0.016	0.009	0.035
285	291	1	12.87	FEMDPSL		0.468	9.124	35.339		0.012	0.23	0.891				0.595	7.516	33.862		0.015	0.189	0.853
286	291	1	7.54	EMDPSL		1.905	12.582	44.518		0.036	0.238	0.841				0.332	10.859	44.102		0.006	0.205	0.834
295	301	1	13.18	FAVPLCD		3.445	2.204	29.767		0.087	0.056	0.75				1.666	1.629	24.316		0.042	0.041	0.613
295	309	2	13.24	FAVPLCDNCQDNPAC		0.411	2.259	13.76		0.028	0.157	0.954				0.257	1.654	11.794		0.018	0.115	0.817
302	309	1	0.96	NCQDNPAC		0.748	5.323	20.9		0.024	0.168	0.658				0.557	5.346	20.858		0.018	0.168	0.657
310	316	1	11.9	IWCPADA		5.925	21.041	34.474		0.149	0.53	0.869				7.88	22.555	33.33		0.199	0.568	0.84
310	319	2	13.79	IWCPADAARL		4.204	10.878	14.881		0.185	0.48	0.656				5.465	12.044	15.588		0.241	0.531	0.687
310	321	2	15.2	IWCPADAARLCA		8.439	14.064	16.365		0.478	0.797	0.928				8.79	14.878	22.397		0.498	0.844	1.27
324	333	2	6.02	DELIHQQNRL		29.974	34.393	35.022		1.511	1.733	1.765				31.489	32.449	34.174		1.587	1.635	1.722
326	333	2	2.06	LIHQQNRL		37.215	42.639	41.577		1.407	1.612	1.572				41.219	43.636	42.651		1.558	1.649	1.612
334	345	3	6.75	VSRHIRVPLNEM		4.562	11.919	24.148		0.259	0.676	1.369				6.408	14.763	25.891		0.363	0.837	1.468
364	371	1	8.58	CSICHVAV		1.125	6.571	23.257		0.043	0.248	0.879				0.24	8.547	24.613		0.009	0.323	0.93
364	374	2	10.81	CSICHVAVCRL		1.785	9.736	18.857		0.101	0.552	1.069				1.967	9.125	19.279		0.112	0.517	1.093
375	394	4	4.37	CRGNHLHAAPSKALGDEGSL		29.304	31.917	31.041		3.138	3.418	3.325				28.173	30.089	30.103		3.017	3.223	3.224
395	414	2	12.67	SIVAGGRSLMPLNKPYQAVL		52.793	68.635	69.524		5.322	6.918	7.008				45.706	62.333	62.925		4.607	6.283	6.343
395	416	3	13.63	SIVAGGRSLMPLNKPYQAVLHM		50.736	65.11	66.138		5.754	7.384	7.5				44.722	57.384	58.867		5.071	6.507	6.676
396	404	2	10.49	IVAGGRSLM		0.246	6.585	14.353		0.011	0.29	0.633				0.192	4.844	16.008		0.008	0.214	0.706
415	424	3	5.86	HMAKKPHFVL		25.143	33.026	34.401		1.109	1.456	1.517				25.159	32.049	36.059		1.11	1.413	1.59
417	424	2	6.49	AKKPHFVL		25.238	37.255	43.494		0.795	1.174	1.37				24.386	38.462	43.816		0.768	1.212	1.38
461	467	1	9.14	EEAITQL		0.274	0.301	6.691		0.009	0.009	0.211				0.275	0.39	8.959		0.009	0.012	0.282
463	467	1	7.32	AITQL		0.449	0.43	7.441		0.008	0.008	0.141				0.501	0.406	11.162		0.009	0.008	0.211
468	479	2	6.83	HSCTEDKMGAVL		3.777	8.996	19.391		0.238	0.567	1.222				4.283	9.929	22.65		0.27	0.626	1.427
480	485	1	7.12	SRQLEL		0.419	0.324	0.326		0.011	0.008	0.008				0.367	0.499	0.447		0.009	0.013	0.011
486	493	1	3.76	QREIDTMD		0.241	0.659	0.219		0.009	0.025	0.008				0.275	0.652	0.242		0.01	0.025	0.009
526	534	1	7.57	DALAGDPSM		26.568	28.613	35.744		1.004	1.082	1.351				24.792	27.67	33.934		0.937	1.046	1.283
528	534	1	4.95	LAGDPSM		45.271	45.848	67.701		1.141	1.155	1.706				42.314	47.268	69.855		1.066	1.191	1.76
535	543	2	12.33	LSRNVFPDM		43.742	53.646	54.581		1.653	2.028	2.063				42.74	50.985	51.963		1.616	1.927	1.964
546	557	2	11.86	QGRVDILTDSAL		39.375	55.12	59.522		2.481	3.473	3.75				38.223	54.421	59.994		2.408	3.429	3.78

### Sheet: HDX setup
	HDX experimental details
	Dataset :	Pcr5 WT	Pcr5 MUT1	Pcr4 WT complex	Pcr4 MUT1 complex
	Description :	Pcr5 WT in Pcr4/2 complex	Pcr5 MUT1 in Pcr4/2 complex	Pcr4 in complex with Pcr5 WT	Pcr4 in complex with Pcr5 MUT1
	Reaction volume :	50 ul	50 ul	50 ul	50 ul
	% D2O in the reaction :	0.63	0.63	0.63	0.63
	temperature :	22 °C	22 °C	22 °C	22 °C
	D2O incubation times (sec) :	3s, 30s, 300s	3s, 30s, 300s	3s, 30s, 300s,	3s, 30s, 300s,
	Control sample :	Non-deuterated (ND) Pcr5 WT		Non-deuterated (ND) Pcr4
	Quench buffer :	4 M Gdn-HCl / 1 M NaCl / 100 mM NaH2PO4 pH 2.4 / 1 % formic acid		4 M Gdn-HCl / 1 M NaCl / 100 mM NaH2PO4 pH 2.4 / 1 % formic acid
	Quench buffer volume :	20 ul	20 ul	20 ul	20 ul
	Number of peptides anayzed :	103	103	103	103
	Sequence coverage :	0.73	0.73	0.69	0.69
	Replicates :	single	single	single	single
	Criteria for HDX rate difference :	Difference of HDX level at a given timepoint is > 10 % and > 0.7 Da and p values of student t-test is < 0.05
