## Supplementary Table 2 for "Conoid extrusion serves as gatekeeper for entry of glideosome components into the pellicular space to control motility and invasion in Apicomplexa"

### Sheet: Parasite Strains
Species	Extended name	Short name	Description / Details	Source
T. gondii	RHΔhxgprtΔKu80 - Tir1	Tir1	Parental line for all -mAiD-HA strains generated in this study. Used as control in assays.	(Long et al. 2017)
	RHΔhxgprtΔKu80 - hxgprt-TetO-Myc-MyoH	MyoH-iKD	Generated in a previous study	(Graindorge et al. 2016)
	FRM1-mAiD-3HA (HXGPRT)	FRM1-AiD	Generated in a previous study. Parental line for subsequent strains generation	(Tosetti et al. 2019)
	RHΔhxgprtΔKu80 - hxgprt-TetO-Myc-GAC	GAC-iKD	Generated in a previous study	(Jacot et al. 2016)
	AKMT-mAiD-3HA (HXGPRT)	AKMT-AiD	Generated here for rapid degradation of the protein thanks to mAiD system	This study
	RHΔhxgprtΔKu80 - hxgprt-TetO-Cen2-YFP-cat	Cen2-iKD	Generated in a previous study	(Frénal et al. 2017)
	RHΔhxgprtΔKu80 - hxgprt-TetO-Myc-MyoA	MyoA-iKD	Generated in a previous study	(Meissner et al. 2002)
	Pcr4-mAiD-3HA (HXGPRT)	Pcr4-AiD	Phenotypical analysis and localization. Parental line for subsequent strains generation	This study
	Pcr5-mAiD-3HA (HXGPRT)	Pcr5-AiD	Phenotypical analysis and localization. Parental line for subsequent strains generation	This study
	Pcr6-mAiD-3HA (HXGPRT)	Pcr6-AiD	Phenotypical analysis and localization. Parental line for subsequent strains generation	This study
	Pcr1-mAiD-3HA (HXGPRT)	Pcr1-AiD	Phenotypical analysis and localization	This study
	Pcr7-mAiD-3HA (HXGPRT)	Pcr7-AiD	Phenotypical analysis and localization	This study
	Pcr5-mAiD-3HA (HXGPRT) / pTub-Pcr5WT-TY	Pcr5-AiD / Pcr5WT	Second copy of Pcr5 in the UPRT locus. In the Pcr5-AiD background	This study
	Pcr5-mAiD-3HA (HXGPRT) / pTub-Pcr5MUT1-TY	Pcr5-AiD / Pcr5MUT1	Second copy of Pcr5 in the UPRT locus. In the Pcr5-AiD background	This study
	Pcr5-mAiD-3HA (HXGPRT) / pTub-Pcr5MUT2-TY	Pcr5-AiD / Pcr5MUT2	Second copy of Pcr5 in the UPRT locus. In the Pcr5-AiD background	This study
	Pcr5-mAiD-3HA (HXGPRT) / pTub-Pcr5MUT3-TY	Pcr5-AiD / Pcr5MUT3	Second copy of Pcr5 in the UPRT locus. In the Pcr5-AiD background	This study
	Pcr4-mAiD-3HA (HXGPRT) / Pcr5-2Ty (DHFR)	Pcr4-AiD / Pcr5-Ty	Tagging of Pcr5 in the Pcr4-AiD background	This study
	Pcr5-mAiD-3HA (HXGPRT) / Pcr4-2Ty (DHFR)	Pcr5-AiD / Pcr4-Ty	Tagging of Pcr4 in the Pcr5-AiD background	This study
	Pcr5-mAiD-3HA (HXGPRT) / Pcr1-2Ty (DHFR)	Pcr5-AiD / Pcr1-Ty	Tagging of Pcr1 in the Pcr5-AiD background	This study
	Pcr5-mAiD-3HA (HXGPRT) / Pcr6-2Ty (DHFR)	Pcr5-AiD / Pcr6-Ty	Tagging of Pcr6 in the Pcr5-AiD background	This study
	Pcr5-mAiD-3HA (HXGPRT) / FRM1-2Ty (DHFR)	Pcr5-AiD / FRM1-Ty	Tagging of FRM1 in the Pcr5-AiD background	This study
	Pcr5-mAiD-3HA (HXGPRT) / Cen2-2Ty (DHFR)	Pcr5-AiD / Cen2-Ty	Tagging ofCen2 in the Pcr5-AiD background	This study
	Pcr6-mAiD-3HA (HXGPRT) / Pcr5-2Ty (DHFR)	Pcr6-AiD / Pcr5-Ty	Tagging of Pcr5 in the Pcr6-AiD background	This study
	FRM1-mAiD-3HA (HXGPRT) / Pcr4-2Ty (DHFR)	FRM1-AiD / Pcr4-Ty	Tagging of Pcr4 in the FRM1-AiD background	This study
	FRM1-mAiD-3HA (HXGPRT) / Pcr5-2Ty (DHFR)	FRM1-AiD / Pcr5-Ty	Tagging of Pcr5 in the FRM1-AiD background	This study
	Pcr5-mAiD-3HA (HXGPRT) / RNG1-2Ty (DHFR)	Pcr5-AiD / RNG1-Ty	Tagging of RNG1 in the Pcr5-AiD background	This study
	Pcr5-mAiD-3HA (HXGPRT) / Cam2-2Ty (DHFR)	Pcr5-AiD / Cam2-Ty	Tagging of Cam2 in the Pcr5-AiD background	This study
	Pcr5-mAiD-3HA (HXGPRT) / KinA-2Ty (DHFR)	Pcr5-AiD / KinA-Ty	Tagging of KinA in the Pcr5-AiD background	This study
	Pcr5-mAiD-3HA (HXGPRT) / AKMT-2Ty (DHFR)	Pcr5-AiD / AKMT-Ty	Tagging of AKMT in the Pcr5-AiD background	This study
	Pcr5-mAiD-3HA (HXGPRT) / GAC-2Ty (DHFR)	Pcr5-AiD / GAC-Ty	Tagging of GAC in the Pcr5-AiD background	This study
P. berghei		PbPcr4-mNG-HA	mNeonGreen-HA tag of PbPcr4 for localization studies	This study
		PbPcr5-mNG-HA	mNeonGreen-HA tag of PbPcr5 for localization studies	This study
		Pclag9-Pcr4	Promoter swap to study downregulation of Pcr4 in ookinetes	This study
		Pclag9-Pcr5	Promoter swap to study downregulation of Pcr4 in ookinetes	This study
		PbGAC-GFP	GAC tagged line for localization study	(Jacot et al. 2016)

### Sheet: Primers
Related gene	Oligo name	Function	Sequence 5' --> 3'
Pcr4	10042	Forward for gRNA generation	AGAGGACGATCCCAGGGCCAGTTTTAGAGCTAGAAATAGC
	10043	Forward for KOD PCR (mAID-HA-HX or 2Ty-DHFR)	GTCCACTTCGGCTCCACACTTCTCGCAGGCGCTAGCAAGGGCTCGGG
	10044	Reverse for KOD PCR (mAID-HA-HX or 2Ty-DHFR)	TTCTGTCGCTCTTCTTGTTCGTCTCCGTGCATACGACTCACTATAGGG
	10173	Forward to check integration Pcr4-AiD	GAGAAGCCTCGACTGTTTAG
	10174	Reverse to check integration Pcr4-AiD	AAAACGTGCATAGGTCCAGC
	10239	Forward sequencing for Pcr4 in SF9 expression vector	CGACTCGTCACAAGTACTGCC
	10258	Amplify Pcr4 and insert in insect cell expression vector	AAGAAGGAGATATACATATGGCCACCTCAGTTGGGG
Pcr5	9624	Forward for gRNA generation	ACAAGGGAGCACGTGTGGAGGTTTTAGAGCTAGAAATAGC
	9625	Forward for KOD PCR (mAID-HA-HX or 2Ty-DHFR)	GACCCCGCCTCTGAGGCGCTGGGCTGGCGTGCTAGCAAGGGCTCGGG
	9626	Reverse for KOD PCR (mAID-HA-HX or 2Ty-DHFR)	ATCCGGCAAGTGCTCGTGCCACAATTCACCATACGACTCACTATAGGG
	10037	Forward to check integration Pcr5-AiD	GCGTTGGTTGTGTTCAGTAC
	10130	Forward for colony screen pUC19-Pcr5	CGCACAGATGCGTAAGGAGA
	10132	Forward to check integration Pcr5 in UPRT vector (PCR)	TCAAGATCCACTGGATGAAGTTCATAC
	10133	Forward to check integration Pcr5 in UPRT vector (PCR)	CCGATGCTCTGGCAACAGA
	10162	Reverse to check the Bbox mutation by sequencing	TCGAGTGCAACTGTCCGAGT
	9255	Forward check integration of Pcr5 in UPRT vector (sequencing)	TCTTTGCGAGTCTCGTAGAGA
	9256	Reverse check integration of Pcr5 in UPRT vector (sequencing)	GACTGTGTGAAATGCCACATGA
	10259	Forward to clone Pcr5 in insect cell expression vector	AAGGAGATATACATATGGCGACAGCTCCGCC
	10260	Reverse to clone Pcr5 in insect cell expression vector	GGTGGTGGTGGTGCTCGAGCTTTTCAAACTGCGGATGGCTCC
Pcr6	9609	Forward for gRNA generation	AAACATGTTTTACACATCTGGTTTTAGAGCTAGAAATAGC
	9610	Forward for KOD PCR (mAID-HA-HX or 2Ty-DHFR)	GTGTTCAAGACGACGATCAAGGCCGCAAAAGCTAGCAAGGGCTCGGG
	9611	Reverse for KOD PCR (mAID-HA-HX or 2Ty-DHFR)	GTGCACCCACAGCATAATTGTATCCCCTCAATACGACTCACTATAGGG
	10035	Forward to check integration Pcr6-AiD	GTGAACAGAGATCGTGCAGT
Pcr1	9603	Forward for gRNA generation	ATAGTGGGATTCGTGAAGGTGTTTTAGAGCTAGAAATAGC
	9604	Forward for KOD PCR (mAID-HA-HX or 2Ty-DHFR)	ATGCTTCTGGAGGAAGTCGACAAGAGACAGGCTAGCAAGGGCTCGGG
	9605	Reverse for KOD PCR (mAID-HA-HX or 2Ty-DHFR)	TTCGCACCCTTAATTCTCTCATCGTCCTCGATACGACTCACTATAGGG
Pcr7	10045	Forward for gRNA generation	AGGTCGTCACAGGGAGTAGAGTTTTAGAGCTAGAAATAGC
	10046	Forward for KOD PCR (mAID-HA-HX or 2Ty-DHFR)	CTCGAACAAATCGGAGCGAGGCGAATCGGAGCTAGCAAGGGCTCGGG
	10047	Reverse for KOD PCR (mAID-HA-HX or 2Ty-DHFR)	TTCTCATCGATACCCCTGTCTCAAGATCCCATACGACTCACTATAGGG
	10175	Forward to check integration Pcr7-AiD	GGGAACAAGAGAGACAGCAA
	10176	Reverse to check integration Pcr7-AiD	CTCGCGTATCGTCCAAAAAC
AKMT	9630	Forward for gRNA generation	AGGACTTCTCGTGTTCGCAAGTTTTAGAGCTAGAAATAGC
	9631	Forward for KOD PCR (mAID-HA-HX or 2Ty-DHFR)	ACTGCATGCGAGGAACGCCTACCGGCCAGTGCTAGCAAGGGCTCGGG
	9632	Reverse for KOD PCR (mAID-HA-HX or 2Ty-DHFR)	CCTTGTTGGTAGCGAAATAAAAGCCAAAATATACGACTCACTATAGGG
FRM1	7585	Forward for gRNA generation	GACTTTCCGGAAGCGCTCAGGTTTTAGAGCTAGAAATAGC
	7586	Forward for KOD PCR (mAID-HA-HX or 2Ty-DHFR)	TTGTGTGTGTGTTCAATAACAGGGATGAAAGCTAGCAAGGGCTCGGG
	7587	Reverse for KOD PCR (mAID-HA-HX or 2Ty-DHFR)	GGACCCGTCGACCAACAGTCGCTCCTTCAGATACGACTCACTATAGGG
Centrin2	8980	Forward for gRNA generation	GGAAGCAGGGACGTTTCACAGTTTTAGAGCTAGAAATAGC
	8981	Forward for KOD PCR (mAID-HA-HX or 2Ty-DHFR)	TATGCGATCATGACCAAGAAGACTTTCCCGGCTAGCAAGGGCTCGGG
	8982	Reverse for KOD PCR (mAID-HA-HX or 2Ty-DHFR)	AGGCACTAAATACTCGGGAAAGAGTTGTGGATACGACTCACTATAGGG
RNG1	8986	Forward for gRNA generation	GCAGGTGTTCCGTGTTACAGGTTTTAGAGCTAGAAATAGC
	8987	Forward for KOD PCR (mAID-HA-HX or 2Ty-DHFR)	CGGCGTCAGGTTGTAGCTGGAAGCTCAGTTGCTAGCAAGGGCTCGGG
	8988	Reverse for KOD PCR (mAID-HA-HX or 2Ty-DHFR)	CCTGTAGCATTCAGCCTGTCCCTTTTGGTGATACGACTCACTATAGGG
Cam2	7590	Forward for gRNA generation	CTGCAGAAAGTCTGACACCGGTTTTAGAGCTAGAAATAGC
	7601	Forward for KOD PCR (4myc)	GCCCAGAAAGTCGAGCAGCTGCAGAAAGTCGAGCAGAAGCTAATTAGCGAG
	7602	Reverse for KOD PCR (4myc)	GCGCGAGGCCTCCTTCTGGTTCCAGTCTCCCAGGAAACAGCTATGACCATG
GAC	10748	Forward for gRNA generation	GACCGGACGCTAGTCAACGCGTTTTAGAGCTAGAAATAGC
	10746	Forward for KOD PCR (mAID-HA-HX or 2Ty-DHFR)	CAGTGGCGTGACGCTGCAACGTACAATTTTGCTAGCAAGGGCTCGGG
	10747	Reverse for KOD PCR (mAID-HA-HX or 2Ty-DHFR)	CAAGTCTCCAGAGCTTCGACGCTCTTCAACATACGACTCACTATAGGG
	MB1048	HA_MUT_F	GTGGTACCCAGCTCGAGATGTTGCCGCGGTATCCAT
	MB1049	HA_MUT_R	AAAAACGGGGCCCTGATGCATAAT
	MB955	CLAG_PTD	TACGGTACCCTGATATTTATGAGTATTCCAT
	MB956	CLAG_PTD	TACCTCGAGTATATTACGAATTGACACCATTTTTCCTAATTTT
PbPcr5	MB1201	LOPIT9_TG_UTR_F	TGGGTACCTAAGGGTCCTCAATTTTGTTACAAAAAC
	MB1202	LOPIT9_TG_UTR_R	TGGCGGCCGCAAAATTCAAAAAATAGACATACTTTTAGTTTTATTCATACTATTTAATCA
	MB1203	LOPIT9_TG_CDS_F	TGGCGGCCGCATATTTCAAATTTACAATTTAGGAGTTTACGATAACAATT
	MB1204	LOPIT9_TG_CDS_R	TGCCTAGGACTTTCACATATAGAATAACACAAATCTAAAATTTCC
	MB1209	CLAG-LOPIT9_UTR_F	TGGCGGCCGCTTGTGTTTATACAATTTTATTTTATTTCATAACAATTTTGTATATTTTCG
	MB1210	CLAG-LOPIT9_UTR_R	TGGAATTCAAAAATATAGCACGCGTATCAATCG
	MB1211	CLAG-LOPIT9_CDS_F	TGGGGCCCGAAACAACAAATACGAATAAAATGATAGAGAAC
	MB1212	CLAG-LOPIT9_CDS_R	TGGCGGCCGCTTTAATAAAAATGTTTTGTTGGGTATTAATTTAAATAAATAAACTTGAAA
	MB1213	CLAG-LOPIT9_INT	CTTTCTATTGCAATGGAATCATAATTATCAGG
PbPcr4	MB1205	BBOX2_TG_UTR_F	TGGGTACCAAGTCATTGTGAACAGTAAAATAGTTGG
	MB1206	BBOX2_TG_UTR_R	TGGCGGCCGCTGAATGTGTACATAATTGCATAAATATATACAAAATAAAATTTTAAAACA
	MB1207	BBOX2_TG_CDS_F	TGGCGGCCGCTATATGTAATTTATGTATGTGTAGTCATGCACA
	MB1208	BBOX2_TG_CDS_R	TGCCTAGGTAAATTAGCAGAGGAGTGAAATATATTTTCGT
	MB1214	CLAG-BBOX2_UTR_F	TGGCGGCCGCGGCAGATTTTTACTAAAATTTTTAGCTAATTTTAACTAG
	MB1215	CLAG-BBOX2_UTR_R	TGGAATTCTTTTACCATAAAACTGAATTCTTCATTTAATAGGC
	MB1216	CLAG-BBOX2_CDS_F	TGGGGCCCATTTACAATCCGTTAGGAACAGACA
	MB1217	CLAG-BBOX2_CDS_R	TGGCGGCCGCTGCATTATGTTCATATGTAAGCTCATATG
	MB1218	CLAG-BBOX2_INT	CCAACTCCAACATCACACAC

### Sheet: Plasmids
Name	Function	Source
pSAG1::CAS9-GFP-U6::sgUPRT	Template for gRNA generation via Q5 mutagenesis	(Shen et al. 2014)
pLinker-mAID-3HA-HXGPRT-LoxP	Template for generation of -mAiD-HA strains	in house
pLinker-2Ty-DHFR-LoxP	Template for generation of -2Ty strains	in house
pTub-MIC13-4myc-DHFR	Template for generation of Cam2-4myc strain	in house
pUC57-PCR2-Kan	Ordered from GENEWIZ for Pcr5 expression and protein production	GENEWIZ
pUC19-Amp	To place Pcr5 in a vector that will allow easy exchanges of Bbox domains	Addgene (Plasmid #50005)
pCR-BluntII	To insert the Pcr5 gBlocks via TOPO reactions	Invitrogen
pUPRT-pTUB-G13-Ty	Insertion of the different versions of Pcr5 (in place of G13) for UPRT locus insertion	(Sheiner et al. 2011)

### Sheet: Antibodies
Name	Fc species	Reference	Source	Dilution
				IFA	U-ExM	Western blot
anti-HA	Rabbit	6908	Sigma-Aldrich	1/1000	1/200	1/1000
anti-HA	Mouse	16B12	BioLegend	1/1000	1/250	1/1000
anti-Ty	Rabbit	-	Kind gift from Chris Tonkin (WEHI)	1/1000	1/200	-
anti-Ty	Mouse	clone BB2	In house hybridoma	1/10	1/2.5	1/5
anti-Myc	Rabbit	C3956	Sigma-Aldrich	1/1000	1/200	-
anti-GFP	Rabbit	TP401	Torrey Pines Biolabs	-	1/250	-
anti-GFP	Mouse	-	Roche	-	1/250	-
anti-TriMethyl Lysine	Rabbit	ICP0601	ImmuneChem	-	1/1000	-
anti-alpha tubulin	Guinea Pig	AA345	Geneva Antibody Facility	-	1/500	-
anti-beta tubulin	Guinea Pig	AA344	Geneva Antibody Facility	-	1/500	-
anti-acetylated tubulin	Mouse	sc23950	Santa Cruz	-	1/500	-
anti-IMC1	Rabbit	-	(Frénal et al., 2014)	1/2000	-	-
anti-MIC2	Mouse	-	Kind gift from J-F Dubremetz (Montpellier)	-	-	1/10
anti-GRA1	Rabbit	MBS1493292	MyBioSource	-	-	1/2000
anti-SAG1	Mouse	-	(Sibley et al., 1995)	-	-	1/10
anti-catalase	Rabbit	-	(Ding et al., 2000)	-	-	1/10000
anti-actin	Mouse	-	(Herm-Götz et al., 2002)	-	-	1/10
anti-rabbit IgG - AlexaFluor488	Goat	A11008	Invitrogen	1/3000	1/1500	-
anti-mouse IgG - AlexaFluor488	Goat	A11001	Invitrogen	1/3000	1/1500	-
anti-guinea pig IgG - AlexaFluor488	Goat	A11073	Invitrogen	1/3000	1/1500	-
anti-rabbit IgG - AlexaFluor594	Goat	A11012	Invitrogen	1/3000	1/1500	-
anti-mouse IgG - AlexaFluor594	Goat	A11005	Invitrogen	1/3000	1/1500	-
anti-guinea pig IgG - AlexaFluor594	Goat	A11076	Invitrogen	1/3000	1/1500	-
anti-rabbit IgG - HRP	Goat	A8275	Sigma-Aldrich	-	-	1/3000
anti-mouse IgG - HRP	Goat	A5278	Sigma-Aldrich	-	-	1/3000

### Sheet: Kits and Supplies
Commercial Kits
Name	Reference	Source
Q5 Mutagenesis Kit	E0552-5	New England Biolabs
KOD DNA Polymerase	71085-3	Novagen
GoTaq DNA polymerase	M7848	Promega
Wizard SV genomic DNA purification	A2361	Promega
DNA purification Mini	SK-PLPU-100	EurogenTec
NucleoBond Xtra Midi	740410	Macherey Nagel
Amersham ECL Prime	RPN2232	GE Healthcare
Chemicals
Name	Reference	Source
Pyrimethamine (Pyr)	P7771	Sigma-Aldrich
Mycophenolic Acid (MPA)	M5255	Sigma-Aldrich
Xanthine (XA)	X0626	Sigma-Aldrich
5-Fluoro-2’-deoxyuridine (FUDR)	F0503	Sigma-Aldrich
Anhydrotetracycline (ATC)	37919	Sigma-Aldrich
3-indole acetic acid (IAA)	I2886	Sigma-Aldrich
SYBR Red	533102	Invitrogen
Dapi	0100-20	Southern Biotech
Crystal violet	C3886	Sigma-Aldrich
Amersham Nitrocellulose	10600003	GE Healthcare
Restriction enzymes	-	New England Biolabs
Software
Name	Version	Source
Prism	8.0	GraphPad https://grpadhpad.com/
LAS X	3.7.2.22383	Leica Microsystems CMS GmbH
FIJI running ImageJ	2.0	NIH https://imagej.nih.gov/ij/
Chemotaxis and Migration Tool	2.0	Ibidi
ImageLab Immunoblotting	6.0.1 build 34	BioRad Laboratories Inc.
